# Multiplexed competition in a synthetic squid light organ microbiome using barcode-tagged gene deletions

**DOI:** 10.1101/2020.08.24.265777

**Authors:** Hector L. Burgos, Emanuel F. Burgos, Andrew J. Steinberger, Garret Suen, Mark J. Mandel

**Affiliations:** Department of Medical Microbiology and Immunology, University of Wisconsin-Madison, Madison, WI USA; Department of Bacteriology, University of Wisconsin-Madison, Madison, WI USA

**Keywords:** Barcode sequencing, amplicon sequencing, sequence-tagged gene deletions, *Vibrio fischeri*, *Aliivibrio fischeri*

## Abstract

Beneficial symbioses between microbes and their eukaryotic hosts are ubiquitous and have widespread impacts on host health and development. The binary symbiosis between the bioluminescent bacterium *Vibrio fischeri* and its squid host *Euprymna scolopes* serves as a model system to study molecular mechanisms at the microbe-animal interface. To identify colonization factors in this system, our lab previously conducted a global transposon insertion sequencing (INSeq) screen and identified over 300 putative novel squid colonization factors in *V. fischeri*. To pursue mechanistic studies on these candidate genes, we present an approach to quickly generate barcode-tagged gene deletions and perform high-throughput squid competition experiments with detection of the proportion of each strain in the mixture by barcode sequencing (BarSeq). Our deletion approach improves on previous techniques based on splicing-by-overlap extension PCR (SOE-PCR) and *tfoX*-based natural transformation by incorporating a randomized barcode that results in unique DNA sequences within each deletion scar. Amplicon sequencing of the pool of barcoded strains before and after colonization faithfully reports on known colonization factors and provides increased sensitivity over colony counting methods. BarSeq enables rapid and sensitive characterization of the molecular factors involved in establishing the *Vibrio*-squid symbiosis and provides a valuable tool to interrogate the molecular dialogue at microbe-animal host interfaces.

**Importance:** Beneficial microbes play essential roles in the health and development of their hosts. However, the complexity of animal microbiomes and general genetic intractability of their symbionts have made it difficult to study the coevolved mechanisms for establishing and maintaining specificity at the microbe-animal host interface. Model symbioses are therefore invaluable for studying the mechanisms of beneficial microbe-host interactions. Here we present a combined barcode-tagged deletion and BarSeq approach to interrogate the molecular dialogue that ensures specific and reproducible colonization of the Hawaiian bobtail squid by *Vibrio fischeri*. The ability to precisely manipulate the bacterial genome, combined with multiplex colonization assays, will accelerate the use of this valuable model system for mechanistic studies of how environmental microbes—both beneficial and pathogenic—colonize specific animal hosts.
