## Supplemental Tables for "Multiplexed competition in a synthetic squid light organ microbiome using barcode-tagged gene deletions"

### Sheet: Table S1
				DNA oligonucleotides used to construct barcode-tagged strains
Strain	Alias	Genotype/Description	Source	F1	R1-LL	F2-RL	R2	FO	RO	FW	RW
V. fischeri
MJM1100	ES114 (WT)	ES114	1, 2	N/A	N/A	N/A	N/A	N/A	N/A	N/A	N/A
MJM1538	ES114/pLostfoX	MJM1100/pLostfoX	3	N/A	N/A	N/A	N/A	N/A	N/A	N/A	N/A
MJM1902	∆copA::Tnerm	MJM1100 ∆copA::Tnerm	3	N/A	N/A	N/A	N/A	N/A	N/A	N/A	N/A
MJM3400	∆copA::pEVS79-∆copA	MJM1100 ∆copA::pEVS79-∆copA	This work	N/A	N/A	N/A	N/A	N/A	N/A	N/A	N/A
MJM3401	∆copA	MJM1100 ∆copA	This work	N/A	N/A	N/A	N/A	N/A	N/A	N/A	N/A
MJM3529	∆copA::erm-bar	MJM1100 ∆copA::erm-bar	This work	HB35	HB36	HB37	HB56	HB57	HB58	HB72	HB73
MJM3534	∆cusA::erm-bar	MJM1100 ∆cusA::erm-bar	This work	HB109	HB110	HB111	HB112	HB113	*	HB114	HB115
MJM3543	∆copA::bar	MJM1100 ∆copA::bar	This work	HB35	HB36	HB37	HB56	HB57	HB58	HB72	HB73
MJM3565	∆cusA::bar	MJM1100 ∆cusA::bar	This work	HB109	HB110	HB111	HB112	HB113	*	HB114	HB115
MJM3620	WT::erm-bar1	MJM1100 IG(yeiR-glmS)::erm-bar1	This work	HB239	HB240	HB241	HB242	HB243	HB244	N/A	N/A
MJM3621	WT::erm-bar2	MJM1100 IG(yeiR-glmS)::erm-bar2	This work	HB239	HB240	HB241	HB242	HB243	HB244	N/A	N/A
MJM3622	WT::erm-bar3	MJM1100 IG(yeiR-glmS)::erm-bar3	This work	HB239	HB240	HB241	HB242	HB243	HB244	N/A	N/A
MJM3629	WT::bar1	MJM1100 IG(yeiR-glmS)::bar1	This work	HB239	HB240	HB241	HB242	HB243	HB244	N/A	N/A
MJM3630	WT::bar2	MJM1100 IG(yeiR-glmS)::bar2	This work	HB239	HB240	HB241	HB242	HB243	HB244	N/A	N/A
MJM3631	WT::bar3	MJM1100 IG(yeiR-glmS)::bar3	This work	HB239	HB240	HB241	HB242	HB243	HB244	N/A	N/A
MJM3785	∆flrA::erm-bar	MJM1100 ∆flrA::erm-bar	This work	HB454	HB455	HB456	HB457	HB458	HB459	HB460	HB461
MJM3785	∆flaA::erm-bar	MJM1100 ∆flaA::erm-bar	This work	HB502	HB503	HB504	HB505	HB506	HB507	HB508	HB509
MJM3786	∆rpoN::erm-bar	MJM1100 ∆rpoN::erm-bar	This work	HB510	HB511	HB512	HB513	HB514	HB515	HB516	HB517
MJM3788	∆cheA::erm-bar	MJM1100 ∆cheA::erm-bar	This work	HB534	HB535	HB536	HB537	HB538	HB539	HB540	HB541
MJM3790	∆copA::bar attTn7::copA	MJM1100 ∆copA::bar attTn7::copA	This work	N/A	N/A	N/A	N/A	N/A	N/A	N/A	N/A
MJM3792	∆flrA::bar	MJM1100 ∆flrA::bar	This work	HB454	HB455	HB456	HB457	HB458	HB459	HB460	HB461
MJM3795	∆flaA::bar	MJM1100 ∆flaA::bar	This work	HB502	HB503	HB504	HB505	HB506	HB507	HB508	HB509
MJM3796	∆rpoN::bar	MJM1100 ∆rpoN::bar	This work	HB510	HB511	HB512	HB513	HB514	HB515	HB516	HB517
MJM3798	∆cheA::bar	MJM1100 ∆cheA::bar	This work	HB534	HB535	HB536	HB537	HB538	HB539	HB540	HB541
E. coli
MJM534	CC118 λpir/pEVS104	∆(ara-leu) araD ∆lacX74 galE galK phoA20 thi-1 rpsE rpoB argE(Am) recA1, lysogenized with λpir/pEVS104	4
MJM537	DH5α λpir	F- Φ80lacZΔM15 Δ(lacZYA-argF)U169 supE44 hsdR17 (rK–, mK+) endA1 recA1 gyrA96 thi-1 relA1 uidA::pir+	Laboratory stock
MJM570	DH5α/pEVS79	F- Φ80lacZΔM15 ∆(lacZYA-argF)U169 supE44 hsdR17 (rK–, mK+) endA1 recA1 gyrA96 thi-1 relA1/pEVS79	4
MJM637	S17-1 λpir/pUX-BF13	pro res− hsdR17 (rK− mK+) recA− with an integrated RP4-2-Tc::Mu-Km::Tn7 λpir/pUX-BF13	5, 6
MJM658	BW23474/pEVS107	Δlac-169 robA1 creC510 hsdR514 uidA(ΔMluI)::pir116 endA(BT33) recA1/pEVS107	7
MJM3287	NEB5α/pHB1	F– Φ80lacZΔM15 Δ(lacZYA-argF)U169 glnV44 hsdR17 (rK–, mK+) endA1 recA1 gyrA96 thi-1 relA1 fhuA2 phoA/pHB1	8
MJM3288	DH5α λpir/pHB2	MJM537/pHB2	This work
MJM3383	NEB5α/pHB3	F– Φ80lacZΔM15 Δ(lacZYA-argF)U169 glnV44 hsdR17 (rK–, mK+) endA1 recA1 gyrA96 thi-1 relA1 fhuA2 phoA/pHB3	This work
MJM3478	KV8052: π3813a/pKV496	lacIq thi-1 supE44 endA1 recA1 hsdR17 gyrA462 zei-298::Tn10 ΔthyA::(erm-pir-116)/pKV496	9, 10

### Sheet: Table S2
Primer ID	Primer name	Sequence (5’ – 3’)	Purpose	Source
HB8	erm left out	ACAAAATTTTAAGATACTGCACTATCAACACACTCTTAAG	Anneals close to the 5’-end of the erm cassette and amplifies out (towards upstream). For screening/sequencing genetic material cloned upstream of erm. Reverse.	8
HB9	erm right out	GGGAGGAAATAATCTAGAATGCGAGAGTAGG	Anneals close to the 3’-end of the erm cassette and amplifies out (towards downstream). For screening/sequencing genetic material cloned downstream of erm. Forward.	8
HB23	RE_ErmR-gBlock	TTGGAGAGCCAGCTGCGTTCGCTAA	Use to amplify the FRT_erm_gBlock .	This work
HB27	copA_DS-300_AscI_RE	CTGATTGGCGCGCCAGAAGTAAGACGAGGATCAACACC	Use HB27 and HB34 to amplify copA with 191 bp of upstream and 321 bp of downstream sequence flanked by AscI/SpeI restriction sites.	This work
HB34	copA_UP-200_AscI_FO	CTGATTGGCGCGCCATCCATTTGCGCCACGACTCGCCTC	Use HB27 and HB34 to amplify copA with 191 bp of upstream and 321 bp of downstream sequence flanked by AscI/SpeI restriction sites.	This work
HB35	copA-F1	GGTGAATACCAAGCCGCACTCC	Anneals at -997 relative to the copA start codon.	This work
HB36	copA-R1-LL	CTGGCGAAGCATATATAAGAAGCTCGTCTCGTCATAATAACCTCGATAACTTATCTTGATATTAGATATCATAAACCTTACAGT	Anneals at +3 relative to the copA start codon.	This work
HB37	copA-F2-RL	GACTTGACCTGGATGTCTCTACCCACAAGATCGCCCCAACCTCAACAAAAATAACAGGTGG	Starts with RL sequence and anneals to the last 7 codons of copA.	This work
HB39	HinDIII-LL-ErmR-FO	TAGGAAGCTTACGAGACGAGCTTCTTATATATGCTTCGCCAGGAAGTTCCTATTCTCTAGAAAGTATAGGAACTTCCTTAGAAGCAAACTTAAGAGTGTG	Used with oligo HB23 to clone the ErmR-marker flanked by FRT sites and the LL and RL sequences into pUC19.	This work
HB42	LL	ACGAGACGAGCTTCTTATATATGCTTCGCCAG	Primer anneals at left linker (LL) sequence within the bar scar going in the forward direction.	8
HB44	Gib_ES114_copA_US_for	GAGGTCGACGGTATCGATAATTAGTGTTTTCGAGGGAAGTATG	HB44 and HB45 amplify the upstream region of copA for Gibson assembly into pEVS79.	This work
HB45	Gib_ES114_copA_US_rev	GAGGTTGGGGCATAATAACCTCGATAACTTATCTTG	HB44 and HB45 amplify the upstream region of copA for Gibson assembly into pEVS79.	This work
HB46	Gib_ES114_copA_DS_for	GGTTATTATGCCCCAACCTCAACAAAAATAAC	HB46 and HB47 amplify the upstream region of copA for Gibson assembly into pEVS79.	This work
HB47	Gib_ES114_copA_DS_rev	GCAGGAATTCGATATCAAGCTGCACCTTTACCATGAACGATAAC	HB46 and HB47 amplify the upstream region of copA for Gibson assembly into pEVS79.	This work
HB52	pEVS79_for_691	GCTTGATATCGAATTCCTG	HB52 and HB53 amplify pEVS79 for Gibson assembly with US and DS gene fragments for generating gene deletions.	8
HB53	pEVS79_rev_690	TTATCGATACCGTCGACC	HB52 and HB53 amplify pEVS79 for Gibson assembly with US and DS gene fragments for generating gene deletions.	8
HB54	M13_for	CGCCAGGGTTTTCCCAGTCACGAC	HB54 and HB55 anneal within the lacZ sequence in pEVS79 and are used to screen for the desired insertions.	8
HB55	M13_rev	AGCGGATAACAATTTCACACAGG	HB54 and HB55 anneal within the lacZ sequence in pEVS79 and are used to screen for the desired insertions.	8
HB56	copA-R2_corrected	CCTGAGCAGTATTATAGCCCTCGTTGAC	Anneals 1010 bp downstream the copA ORF.	This work
HB57	copA-Screen_FO	TAATGTAACTTTATACCGCCACCACTGTG	Anneals 1709 bp upstream copA ORF. Use HB57 and HB58 to screen outside the 1.6Kb flanking homology regions of copA.	This work
HB58	copA-Screen_RE	TTGTGCTTTAGCTGAATGTACGCACATC	Anneals 1658 bp upstream copA ORF. Use HB57and HB58 to screen outside the 1.6Kb flanking homology regions of copA.	This work
HB72	copA-FW	ACAGCGCAGAGTACGACAAA	HB72 and HB73 anneal within copA and amplify a ~500 bp product.	This work
HB73	copA-RW	GGCAAGGTAACCTCTTGGCT	HB72 and HB73 anneal within copA and amplify a ~500 bp product.	This work
HB109	cusA-F1	CGAGCGGGTAAATAAAGGCGATGTAC	For generating barcode-tagged gene deletions.	This work
HB110	cusA-R1-LL	CTGGCGAAGCATATATAAGAAGCTCGTCTCGTCATAATGCTTCCCCTTCTTTTTCAATTTCTAGTAATTTGA	For generating barcode-tagged gene deletions.	This work
HB111	cusA-F2-RL	GACTTGACCTGGATGTCTCTACCCACAAGATCGAAACAATCGCAGTGTAAATAAGGTTTATACCATTTTTATTGG	For generating barcode-tagged gene deletions.	This work
HB112	cusA-R2	GCCCTTCAAGAACAATCTGGTTTGGC	For generating barcode-tagged gene deletions.	This work
HB113	cusA-FO	CACATATCAGCACCACAACTAGCACC	For generating barcode-tagged gene deletions.	This work
HB114	cusA-FW	AAGTTGCTACGGTAGGCGGAATGG	For generating barcode-tagged gene deletions.	This work
HB115	cusA-RW	GCAATAACTTCGCTGGCGTTCTCA	For generating barcode-tagged gene deletions.	This work
HB146	RL	CGATCTTGTGGGTAGAGACATC	Primer anneals at right linker (RL) sequence within the bar scar going in the reverse direction. This primer anneals to 22 bases of the 33 bp RL sequence.	8
HB154	RL-BarRnd-spacer	CGATCTTGTGGGTAGAGACATCCAGGTCAAGTCNNBNNBNNBNNBNNBNN BGGAATCAAGTGCATGAGCGCTGAAG	Reverse direction. Anneals to the spacer sequence and contains the random barcode sequence. The "NNB" trio ensures that there is no "A" placed in the third position, which in turn ensures no "T"s are placed in the first position of the codons within the barcode in the forward direction, therefore preventing formation of stop codons (all three start with a “U” at the first position). Use in PCR wi…	This work
HB239	bar wt-F1	CGTTCCTACCAATATTATTACTGGCTTTCTCG	bar wt set used to construct barcoded ES114 WT strains at the Tn7 (IG::yeiR-glmS) genomic region.	This work
HB240	bar wt-R1-LL	CTGGCGAAGCATATATAAGAAGCTCGTCTCGTAGAATAATTGTTCTAAGAGAGACAATAG	bar wt set used to construct barcoded ES114 WT strains at the Tn7 (IG::yeiR-glmS) genomic region.	This work
HB241	bar wt-F2-RL	GACTTGACCTGGATGTCTCTACCCACAAGATCGGTTCTAGATATGAAAAATGGCAGCG	bar wt set used to construct barcoded ES114 WT strains at the Tn7 (IG::yeiR-glmS) genomic region.	This work
HB242	bar wt-R2	CGTACAAATTATTGCTTGTGGTACC	bar wt set used to construct barcoded ES114 WT strains at the Tn7 (IG::yeiR-glmS) genomic region.	This work
HB243	bar wt-FO	ACCTTATGCGGTGATTCGTGCC	bar wt set used to construct barcoded ES114 WT strains at the Tn7 (IG::yeiR-glmS) genomic region.	This work
HB244	bar wt-RO	TCATCTGGTTGAATGGGAATTGC	bar wt set used to construct barcoded ES114 WT strains at the Tn7 (IG::yeiR-glmS) genomic region.	This work
HB454	flrA-F1	GTACGCGTAATAAATTTGCCAATATGCAAGATG	For generating barcode-tagged gene deletions.	This work
HB455	flrA-R1-LL	AGCATATATAAGAAGCTCGTCTCGTCATAGATGTGGATATGCCTTAATTCTTTGATTTATGTGGT	For generating barcode-tagged gene deletions.	This work
HB456	flrA-F2-RL	GGATGTCTCTACCCACAAGATCGAATAAAGATGATATGCGTTAATACTCTTTAGTCAAAAAGAGATAACG	For generating barcode-tagged gene deletions.	This work
HB457	flrA-R2	CTCTAGTGGTATACCGGGGCCATTATC	For generating barcode-tagged gene deletions.	This work
HB458	flrA-FO	GCATCGATTTAGATGTGCAGTTTGATAGAGATACTG	For generating barcode-tagged gene deletions.	This work
HB459	flrA-RO	CCGTCTTTCATTGCAGAAACCGCATC	For generating barcode-tagged gene deletions.	This work
HB460	flrA-FW	GAAGATGATGCTCAGAGCCGTCATAATCT	For generating barcode-tagged gene deletions.	This work
HB461	flrA-RW	ACGAGGAGTTAGTCGTACACGTGTACT	For generating barcode-tagged gene deletions.	This work
HB502	flaA-F1	CCGTGGCCAATTAAAGTCAGGTGATG	For generating barcode-tagged gene deletions.	This work
HB503	flaA-R1-LL	AGCATATATAAGAAGCTCGTCTCGTCATCGTTGCTCTCCTTTGGCTTCG	For generating barcode-tagged gene deletions.	This work
HB504	flaA-F2-RL	GGATGTCTCTACCCACAAGATCGGCACTAACTTTACTGCAGTAATTGAGTAACTAACAAC	For generating barcode-tagged gene deletions.	This work
HB505	flaA-R2	GTATCATTCTGGCCATTGATATACGTTGCC	For generating barcode-tagged gene deletions.	This work
HB506	flaA-FO	TGATCAATGGTTCATTAGCACCAGAAGATCG	For generating barcode-tagged gene deletions.	This work
HB507	flaA-RO	GTTATGTCGATTGGTATAAATTAACCAAGCAATTTTAAAGC	For generating barcode-tagged gene deletions.	This work
HB508	flaA-FW	GCTGTAAATGTAAATACTAACGTATCTGCGATGAC	For generating barcode-tagged gene deletions.	This work
HB509	flaA-RW	GATTCGGCTGTTAGAAGCAGATACATTCTCT	For generating barcode-tagged gene deletions.	This work
HB510	rpoN-F1	GTGTTAGAAGCATATGGAAAACCAACTCGC	For generating barcode-tagged gene deletions.	This work
HB511	rpoN-R1-LL	AGCATATATAAGAAGCTCGTCTCGTCATTATTTAGCGATACCTTTTGTACATTACAACTTAAATTGATCACC	For generating barcode-tagged gene deletions.	This work
HB512	rpoN-F2-RL	GGATGTCTCTACCCACAAGATCGCAGCGTAAGCGTTTACTTTAATTAATGAAAAGGAAGT	For generating barcode-tagged gene deletions.	This work
HB513	rpoN-R2	TCTTCAGCATCTAAAAAGATAACCGTAACATCATGTG	For generating barcode-tagged gene deletions.	This work
HB514	rpoN-FO	CCGATCTCGGCGTTTTAAATAAAAAGCACG	For generating barcode-tagged gene deletions.	This work
HB515	rpoN-RO	CCACCAGTACAACCAATCGCTACGG	For generating barcode-tagged gene deletions.	This work
HB516	rpoN-FW	TTCAGCTAAAAATGGGACAACAACTTGCTATG	For generating barcode-tagged gene deletions.	This work
HB517	rpoN-RW	CATTGCTTCTTCACCATATTCGAAGAAATCTTGTTG	For generating barcode-tagged gene deletions.	This work
HB534	cheA-F1	GGTGGTTTCGATTTTGTAGTAACAGATTGGAAC	For generating barcode-tagged gene deletions.	This work
HB535	cheA-R1-LL	AGCATATATAAGAAGCTCGTCTCGTCATAGTATTCCTCTAAAATCCTAGACTGGCTAATAGGTC	For generating barcode-tagged gene deletions.	This work
HB536	cheA-F2-RL	GGATGTCTCTACCCACAAGATCGGTTCGCATGCGTTAATGCACAAGG	For generating barcode-tagged gene deletions.	This work
HB537	cheA-R2	CAGCTTTAAGCATTCGACAGCCTTCTC	For generating barcode-tagged gene deletions.	This work
HB538	cheA-FO	CCGTTAGATCAATATTATCAGATACTTAATGATGTAAATTGCGG	For generating barcode-tagged gene deletions.	This work
HB539	cheA-RO	TCAGTGCACGCTTCAATACTAACCCC	For generating barcode-tagged gene deletions.	This work
HB540	cheA-FW	AATTAGTTGATGCTTGTCATGGTGCGG	For generating barcode-tagged gene deletions.	This work
HB541	cheA-RW	CTGCACCTTGAAGGTCTGCAGTAACC	For generating barcode-tagged gene deletions.	This work
HB548	cusB-qPCR-F	GTGGTATGACACGAGTGGTATT	Anneals within cusB (1034-1056) going downstream.	This work
HB549	cusB-qPCR-R	CCCTTAACGACTTCTGCTTTATTG	Anneals within cusB (1113-1137) going upstream.	This work
HB552	cusF-qPCR-F	TTCAGCAATGGCGGAGATG	Anneals within cusF (45-64) going downstream.	This work
HB553	cusF-qPCR-R	CCTACCGCGTTCATGTCTTT	Anneals within cusF (124-144) going upstream.	This work
HB556	onestep-for-I5-SA501	aatgatacggcgaccaccgagatctacacATCGTACGtatggtaattacACGAGACGAGCTTCTTATATATGCTTCGCCAG	Designed for One-Step PCR and sequencing with Illumina MiSeq for BarSeq experiments. Following protocol described in Kozich et al., 2013. From 5'-end, lower case sequence is the P5 sequencing adapter, upper case sequence is the i5 index, followed by the pad-linker sequences in lower case, and finally in upper case is the Left Linker sequence specific to the bar scar.	This work
HB557	onestep-for-I5-SA502	aatgatacggcgaccaccgagatctacacACTATCTGtatggtaattacA CGAGACGAGCTTCTTATATATGCTTCGCCAG	Designed for One-Step PCR and sequencing with Illumina MiSeq for BarSeq experiments. Following protocol described in Kozich et al., 2013. Primer structure is the same as described for HB556.	This work
HB558	onestep-for-I5-SA503	aatgatacggcgaccaccgagatctacacTAGCGAGTtatggtaattacA CGAGACGAGCTTCTTATATATGCTTCGCCAG	Designed for One-Step PCR and sequencing with Illumina MiSeq for BarSeq experiments. Following protocol described in Kozich et al., 2013. Primer structure is the same as described for HB556.	This work
HB559	onestep-for-I5-SA504	aatgatacggcgaccaccgagatctacacCTGCGTGTtatggtaattacA CGAGACGAGCTTCTTATATATGCTTCGCCAG	Designed for One-Step PCR and sequencing with Illumina MiSeq for BarSeq experiments. Following protocol described in Kozich et al., 2013. Primer structure is the same as described for HB556.	This work
HB564	Seq-read-1	tatggtaattacACGAGACGAGCTTCTTATATATGCTTCGCCAG	Read 1 sequencing primer designed for Illumina sequencing following protocol in Kozich et al., 2013. Lower case sequence is the pad-linker, and the upper case sequence anneals to the Left Linker in the bar scar.	This work
HB565	Seq-read-2	agtcagtcagccCGATCTTGTGGGTAGAGACATC	Read 2 sequencing primer designed for Illumina sequencing following protocol in Kozich et al., 2013. Lower case sequence is the pad-linker, and the upper case sequence anneals to the Right Linker in the bar scar. All sequences are in reverse orientation.	This work
HB566	Seq-index-1	GATGTCTCTACCCACAAGATCGggctgactgact	Index 1 sequencing primer designed for Illumina sequencing following protocol in Kozich et al., 2013. Upper case sequence anneals to the Right Linker in the bar scar, and lower case sequence is the pad-linker sequence. All sequences are in the forward direction.	This work
HB567	lptB-qPCR-F	AGTAATGGTATGGCGCTATCTG	Anneals within lptB (397-419) going downstream. For testing polar effects of rpoN deletion.	This work
HB568	lptB-qPCR-R	CCGCAAATGGTTCATCCAATAA	Anneals within lptB (478-500) going upstream. For testing polar effects of rpoN deletion.	This work
HB569	hpf-qPCR-F	TGCTTCTGCTACATGTTGTACT	Anneals within hpf (133-155) going downstream. For testing polar effects of rpoN deletion.	This work
HB570	hpf-qPCR-R	CGATAGCCTTCGTGAGTATGTG	Anneals within hpf (229-251) going upstream. For testing polar effects of rpoN deletion.	This work
HB571	cheZ-qPCR-F	GCGTGATCGTTTGCAATATGT	Anneals within cheZ (216-237) going downstream. For testing polar effects of cheA deletion.	This work
HB572	cheZ-qPCR-R	CGTGCAATTCGTCTGCAATAG	Anneals within cheZ (296-317) going upstream. For testing polar effects of cheA deletion.	This work
HB573	cheB-qPCR-F	CACCCGTTGAAGTCCCAATA	Anneals within cheB (540-560) going downstream. For testing polar effects of cheA deletion.	This work
HB574	cheB-qPCR-R	GAACTGCGACTTCTGCATTAAC	Anneals within cheB (641-663) going upstream. For testing polar effects of cheA deletion.	This work
HB575	rpoD-qPCR-F	CATCAGCCGTCGTATGTCTATC	Anneals within rpoD (1080-1102) going downstream. To use as normalization factor in RT-qPCR.	This work
HB576	rpoD-qPCR-R	TGAAGACCACGGTTTGTGTAT	Anneals within rpoD (1179-1200) going upstream. To use as normalization factor in RT-qPCR.	This work
HB582	onestep-rev-I7-SC701	caagcagaagacggcatacgagatACCTACTGagtcagtcagccCGATCT TGTGGGTAGAGACATC	Designed for One-Step PCR and sequencing with Illumina MiSeq for BarSeq experiments. Following protocol described in Kozich et al., 2013. From 5'-end, lower case sequence is the P7 sequencing adapter, upper case sequence is the i7 index, followed by the pad-linker sequences in lower case, and finally in upper case is the Right Linker sequence specific to the bar scar. All sequences are in the rev…	This work
HB583	onestep-rev-I7-SC702	caagcagaagacggcatacgagatAGCGCTATagtcagtcagccCGATCT TGTGGGTAGAGACATC	Designed for One-Step PCR and sequencing with Illumina MiSeq for BarSeq experiments. Following protocol described in Kozich et al., 2013. Primer structure is the same as described for HB582.	This work
HB584	onestep-rev-I7-SC703	caagcagaagacggcatacgagatAGTCTAGAagtcagtcagccCGATCT TGTGGGTAGAGACATC	Designed for One-Step PCR and sequencing with Illumina MiSeq for BarSeq experiments. Following protocol described in Kozich et al., 2013. Primer structure is the same as described for HB582.	This work
MJMPRIMER-1616	Tn7 Site F	TGTTGATGATACCATTGAAGCTAAA	Anneals usptream of Tn7 site. Use Tn7 Site F and Tn7 Site R to screen/sequence insertions at Tn7 site.	11
MJMPRIMER-1617	Tn7 Site R	CTTGCTGTATGTATTTGCTGATGA	Anneals downstream of Tn7 site. Use Tn7 Site F and Tn7 Site R to screen/sequence insertions at Tn7 site.	11

### Sheet: Table S3
Replicate I
Strain	Input library	In vitro - 1	In vitro - 2	48 hpi - A1	48 hpi - A2	48 hpi - A3	48 hpi - B1	48 hpi - B2	48 hpi - B3
WT::bar1	23005	22110	20175	34524	22864	28777	40913	47293	48077
WT::bar2	17909	17747	16640	22838	23129	24276	39293	30491	35135
WT::bar3	21420	21176	19986	71561	64155	67473	55523	56205	45252
flrA::bar	9459	21939	20041	3	3	211	1	3	5
flaA::bar	14449	16929	14708	9191	7411	6041	6575	7563	8454
rpoN::bar	13397	1462	1570	4	1	1	0	0	0
cheA::bar	10880	9825	7743	2	3	2	1	1	0
_other	1599	1690	1802	3587	3458	4132	2779	3199	3449
Sum	112118	112878	102665	141710	121024	130913	145085	144755	140372
Replicate II
Strain	Input Library	In vitro - 1	In vitro - 2	48 hpi - A1	48 hpi - A2	48 hpi - A3	48 hpi - B1	48 hpi - B2	48 hpi - B3
WT::bar1	9621	4680	5905	30643	25484	30716	21122	16385	18348
WT::bar2	8672	4400	5426	15706	15337	20720	37457	28860	26864
WT::bar3	9701	4899	6002	22924	20713	23044	16618	16642	13640
flrA::bar	4565	14983	18796	0	0	0	0	0	1
flaA::bar	6895	9273	9694	15565	14298	16977	16244	15865	15252
rpoN::bar	7238	2002	3030	0	0	0	1	3	0
cheA::bar	6178	2212	2664	0	0	0	0	0	0
_other	585	651	796	922	1019	1236	1593	2011	1809
Sum	53455	43100	52313	85760	76851	92693	93035	79766	75914
